# *Caenorhabditis elegans* nematodes are not attracted to the terrestrial isopod *Porcellio scaber*

**DOI:** 10.1101/2020.03.13.991406

**Authors:** Heather Archer, Selina Deiparine, Erik C. Andersen

**Author notes:** Corresponding author: Erik C. Andersen, Department of Molecular Biosciences, Northwestern University, 4619 Silverman Hall, 2205 Tech Drive, Evanston, IL 60208.

## Abstract

Phoresy is a behavior in which an organism, the phoront, travels from one location to another by ‘hitching a ride’ on the body of a host as it disperses. Some phoronts are generalists, taking advantage of any available host. Others are specialists and travel only when specific hosts are located using chemical cues to identify and move (chemotax) toward the preferred host. Free-living nematodes, like *Caenorhabditis elegans*, are often found in natural environments that contain terrestrial isopods and other invertebrates. Additionally, the *C. elegans* wild strain PB306 was isolated associated with the isopod *Porcellio scaber*. However, it is currently unclear if *C. elegans* is a phoront of terrestrial isopods, and if so, whether it is a specialist, generalist, or developmental stage-specific combination of both strategies. Because the relevant chemical stimuli might be secreted compounds or volatile odorants, we used different types of chemotaxis assays across diverse extractions of compounds or odorants to test whether *C. elegans* is attracted to *P. scaber*. We show that two different strains – the wild isolate PB306 and the laboratory-adapted strain N2 – are not attracted to *P. scaber* during either the dauer or adult life stages. Our results indicate that *C. elegans* was not attracted to chemical compounds or volatile odorants from *P. scaber*, providing valuable empirical evidence to suggest that any associations between these two species are likely opportunistic rather than specific phoresy.
