## Supplemental Table 1 for "*Caenorhabditis elegans* nematodes are not attracted to the terrestrial isopod *Porcellio scaber*"

### Sheet: Sheet1
Date	extraction_wash	solvent	concentration	isopod_sex	replicate	CI
20161031	control	EtOH	1	NA	1	0
20161031	control	isoamyl alcohol	1:1000	NA	1	0.65
20161031	control	1-octanol	1	NA	1	-0.82
20161031	wash	EtOH	1	male	1	0.23
20161031	wash	EtOH	1	male	2	-0.11
20161031	wash	EtOH	1	male	3	0
20161031	wash	EtOH	1	male	4	-0.1
20161031	wash	EtOH	1	male	5	-0.06
20161103	control	EtOH	1	NA	1	-0.1
20161103	control	isoamyl alcohol	1:1000	NA	1	0.86
20161103	control	1-octanol	1	NA	1	-0.116279
20161103	wash	EtOH	1	male	1	-0.162791
20161103	wash	EtOH	1	male	2	-0.26087
20161103	wash	EtOH	1	male	3	0.04
20161103	wash	EtOH	1:10	male	1	0.259259
20161103	wash	EtOH	1:10	male	2	0.0740741
20161103	wash	EtOH	1:10	male	3	0.0740741
20161103	wash	EtOH	1:100	male	1	0.135135
20161103	wash	EtOH	1:100	male	2	0
20161103	wash	EtOH	1:100	male	3	-0.142857
20161103	wash	EtOH	1:1000	male	1	0
20161103	wash	EtOH	1:1000	male	2	-0.0810811
20161103	wash	EtOH	1:1000	male	3	0.222222
20161103	extraction	EtOH	1	male	1	-0.0769231
20161103	extraction	EtOH	1	male	2	0.142857
20161103	extraction	EtOH	1	male	3	-0.52
20161103	wash	EtOH	1	female	1	-0.125
20161103	wash	EtOH	1	female	2	0.08
20161103	wash	EtOH	1	female	3	-0.740741
20161103	wash	EtOH	1:10	female	1	-0.103448
20161103	wash	EtOH	1:10	female	2	0.0181818
20161103	wash	EtOH	1:10	female	3	0.222222
20161103	wash	EtOH	1:100	female	1	0.114754
20161103	wash	EtOH	1:100	female	2	0.0980392
20161103	wash	EtOH	1:100	female	3	-0.115385
20161103	wash	EtOH	1:1000	female	1	0.0175439
20161103	wash	EtOH	1:1000	female	2	0.0638298
20161103	wash	EtOH	1:1000	female	3	0.2
20161103	extraction	EtOH	1	female	1	-0.346154
20161103	extraction	EtOH	1	female	2	0
20161103	extraction	EtOH	1	female	3	-0.32
20161104	control	DMSO	1	NA	1	0
20161104	control	isoamyl alcohol	1:1000	NA	1	0.913043
20161104	control	isoamyl alcohol	1:1000	NA	2	0.783784
20161104	control	1-octanol	1	NA	1	-0.916667
20161104	wash	DMSO	1	male	1	0.0285714
20161104	wash	DMSO	1	male	2	-0.0204082
20161104	wash	DMSO	1	male	3	0.346154
20161104	wash	DMSO	1	male	4	-0.0379747
20161104	wash	DMSO	1	male	5	0.16
20161104	wash	DMSO	1	male	6	0.111111
20161104	wash	DMSO	1:10	male	1	-0.422222
20161104	wash	DMSO	1:10	male	2	-0.275862
20161104	wash	DMSO	1:10	male	3	0.423077
20161104	wash	DMSO	1:100	male	1	0.138889
20161104	wash	DMSO	1:100	male	2	0.353846
20161104	wash	DMSO	1:100	male	3	0.113636
20161104	wash	DMSO	1:1000	male	1	-0.204819
20161104	wash	DMSO	1:1000	male	2	-0.291139
20161104	wash	DMSO	1:1000	male	3	-0.205128
20161104	wash	DMSO	1	female	1	-0.145631
20161104	wash	DMSO	1	female	2	-0.0909091
20161104	wash	DMSO	1	female	3	0.0217391
20161104	wash	DMSO	1:10	female	1	0.0606061
20161104	wash	DMSO	1:10	female	2	0.25
20161104	wash	DMSO	1:10	female	3	-0.267606
20161104	wash	DMSO	1:100	female	1	0.107692
20161104	wash	DMSO	1:100	female	2	0.0491803
20161104	extraction	DMSO	1	female	1	-0.172414
20161104	extraction	DMSO	1	female	2	0.15625
20161110	control	dH2O	1	NA	1	0.0120482
20161110	control	isoamyl alcohol	1	NA	1	0.653846
20161110	control	1-octanol	1	NA	1	-0.85
20161110	wash	dH2O	1	female	1	-0.350427
20161110	wash	dH2O	1	female	2	-0.0833333
20161110	wash	dH2O	1	female	3	-0.1875
20161110	wash	dH2O	1:10	female	1	0.0656934
20161110	wash	dH2O	1:10	female	2	-0.186992
20161110	wash	dH2O	1:10	female	3	-0.131783
20161110	wash	dH2O	1:100	female	1	-0.267606
20161110	wash	dH2O	1:100	female	2	-0.350993
20161110	wash	dH2O	1:100	female	3	-0.214953
20161110	wash	dH2O	1:1000	female	1	-0.222222
20161110	wash	dH2O	1:1000	female	2	-0.0212766
20161110	wash	dH2O	1:1000	female	3	-0.202797
20161110	extraction	dH2O	1	female	2	-0.517241
20161110	extraction	dH2O	1	female	3	-0.631579
20161110	extraction	dH2O	1:10	female	1	-0.153846
20161110	extraction	dH2O	1:10	female	2	-0.0133333
20161110	extraction	dH2O	1:10	female	3	0.292308
20161110	extraction	dH2O	1:100	female	1	0.0909091
20161110	extraction	dH2O	1:100	female	2	-0.0877193
20161110	extraction	dH2O	1:100	female	3	-0.0107527
20161110	extraction	dH2O	1:1000	female	1	0
20161110	extraction	dH2O	1:1000	female	2	-0.023622
20161110	extraction	dH2O	1:1000	female	3	-0.0416667
20161117	control	EtOH	1	NA	1	0.0434783
20161117	control	isoamyl alcohol	1:1000	NA	1	0.960784
20161117	control	1-octanol	1	NA	1	-0.902439
20161117	wash	EtOH	1	male	1	-0.292035
20161117	wash	EtOH	1	male	2	-0.030303
20161117	wash	EtOH	1	male	3	0.227273
20161117	wash	EtOH	1:10	male	1	-0.181818
20161117	wash	EtOH	1:10	male	2	0.24
20161117	wash	EtOH	1:10	male	3	0
20161117	wash	EtOH	1:100	male	1	0.32
20161117	wash	EtOH	1:100	male	2	0.103448
20161117	wash	EtOH	1:100	male	3	-0.0344828
20161117	wash	EtOH	1:1000	male	1	-0.0793651
20161117	wash	EtOH	1:1000	male	2	-0.0769231
20161117	wash	EtOH	1:1000	male	3	0.0315789
20161117	extraction	EtOH	1	male	1	-0.242718
20161117	extraction	EtOH	1	male	2	-0.0769231
20161117	extraction	EtOH	1	male	3	0.0843373
20161117	extraction	EtOH	1:10	male	1	0.228916
20161117	extraction	EtOH	1:10	male	2	0.205128
20161117	extraction	EtOH	1:10	male	3	0.365854
20161117	extraction	EtOH	1:100	male	1	0.0588235
20161117	extraction	EtOH	1:100	male	2	0.205128
20161117	extraction	EtOH	1:100	male	3	0.487805
20161117	extraction	EtOH	1:1000	male	1	0.160494
20161117	extraction	EtOH	1:1000	male	2	0.015873
20161117	extraction	EtOH	1:1000	male	3	-0.168831
20161117	wash	EtOH	1	female	1	-0.12963
20161117	wash	EtOH	1	female	2	-0.150685
20161117	wash	EtOH	1	female	3	0.222222
20161117	wash	EtOH	1:10	female	1	0.0140845
20161117	wash	EtOH	1:10	female	2	0.21875
20161117	wash	EtOH	1:10	female	3	0.0645161
20161117	wash	EtOH	1:100	female	1	-0.101695
20161117	wash	EtOH	1:100	female	2	-0.2
20161117	wash	EtOH	1:100	female	3	-0.288889
20161117	wash	EtOH	1:1000	female	1	0.390244
20161117	wash	EtOH	1:1000	female	2	0.152941
20161117	wash	EtOH	1:1000	female	3	-0.1875
20161117	extraction	EtOH	1	female	1	-0.181818
20161117	extraction	EtOH	1	female	2	0.116883
20161117	extraction	EtOH	1	female	3	-0.148515
20161117	extraction	EtOH	1:10	female	1	0.781818
20161117	extraction	EtOH	1:10	female	2	0.137931
20161117	extraction	EtOH	1:10	female	3	0.04
20161117	extraction	EtOH	1:100	female	1	0.223529
20161117	extraction	EtOH	1:100	female	2	0.111111
20161117	extraction	EtOH	1:100	female	3	0
20161117	extraction	EtOH	1:1000	female	1	-0.0294118
20161117	extraction	EtOH	1:1000	female	2	0.234043
20161117	extraction	EtOH	1:1000	female	3	0.0980392
20161118	control	DMSO	1	NA	1	0.04
20161118	control	isoamyl alcohol	1:1000	NA	1	0.846154
20161118	control	1-octanol	1	NA	1	-0.594203
20161118	wash	DMSO	1	male	1	0.0684932
20161118	wash	DMSO	1	male	2	-0.027027
20161118	wash	DMSO	1	male	3	-0.306667
20161118	wash	DMSO	1:10	male	1	0.0169492
20161118	wash	DMSO	1:10	male	2	-0.149425
20161118	wash	DMSO	1:10	male	3	0
20161118	wash	DMSO	1:100	male	1	0.0243902
20161118	wash	DMSO	1:100	male	2	-0.012987
20161118	wash	DMSO	1:100	male	3	0.166667
20161118	wash	DMSO	1:1000	male	1	-0.0724638
20161118	wash	DMSO	1:1000	male	2	0
20161118	wash	DMSO	1:1000	male	3	0.010989
20161118	extraction	DMSO	1	male	1	-0.16129
20161118	extraction	DMSO	1	male	2	0
20161118	extraction	DMSO	1	male	3	0.216216
20161118	extraction	DMSO	1:10	male	1	-0.0804598
20161118	extraction	DMSO	1:10	male	2	0.0540541
20161118	extraction	DMSO	1:10	male	3	0.0864198
20161118	extraction	DMSO	1:100	male	1	0.0363636
20161118	extraction	DMSO	1:100	male	2	-0.107692
20161118	extraction	DMSO	1:100	male	3	-0.04
20161118	extraction	DMSO	1:1000	male	1	-0.230769
20161118	extraction	DMSO	1:1000	male	2	0.0461538
20161118	extraction	DMSO	1:1000	male	3	0.0294118
20161118	wash	DMSO	1	female	1	-0.0526316
20161118	wash	DMSO	1	female	2	0.217391
20161118	wash	DMSO	1	female	3	-0.361111
20161118	wash	DMSO	1:10	female	1	0.245283
20161118	wash	DMSO	1:10	female	2	0.0285714
20161118	wash	DMSO	1:10	female	3	-0.0410959
20161118	wash	DMSO	1:100	female	1	-0.047619
20161118	wash	DMSO	1:100	female	2	0.0985915
20161118	wash	DMSO	1:100	female	3	-0.320755
20161118	wash	DMSO	1:1000	female	1	0.030303
20161118	wash	DMSO	1:1000	female	2	0.352113
20161118	wash	DMSO	1:1000	female	3	-0.102564
20161118	extraction	DMSO	1	female	1	0.0169492
20161118	extraction	DMSO	1	female	2	0.0149254
20161118	extraction	DMSO	1	female	3	0.0322581
20161118	extraction	DMSO	1:10	female	1	0.2
20161118	extraction	DMSO	1:10	female	2	0.0384615
20161118	extraction	DMSO	1:10	female	3	-0.128205
20161118	extraction	DMSO	1:100	female	1	0.0540541
20161118	extraction	DMSO	1:100	female	2	-0.206897
20161118	extraction	DMSO	1:100	female	3	0.104478
20161118	extraction	DMSO	1:1000	female	1	0.047619
20161118	extraction	DMSO	1:1000	female	2	0.0612245
20161118	extraction	DMSO	1:1000	female	3	0.0545455
20161202	control	dH2O	1	NA	1	-0.428571
20161202	control	isoamyl alcohol	1:1000	NA	1	-0.132075
20161202	control	1-octanol	1	NA	1	0
20161202	wash	dH2O	1	male	1	-0.0985915
20161202	wash	dH2O	1	male	2	-0.111111
20161202	wash	dH2O	1	male	3	0.285714
20161202	wash	dH2O	1:10	male	1	-0.2
20161202	wash	dH2O	1:10	male	2	-0.0649351
20161202	wash	dH2O	1:10	male	3	0.257143
20161202	wash	dH2O	1:100	male	1	-0.131579
20161202	wash	dH2O	1:100	male	2	-0.0434783
20161202	wash	dH2O	1:100	male	3	0.0537634
20161202	wash	dH2O	1:1000	male	1	0.152542
20161202	wash	dH2O	1:1000	male	2	-0.0689655
20161202	wash	dH2O	1:1000	male	3	0.137931
20161202	extraction	dH2O	1	male	1	-0.113924
20161202	extraction	dH2O	1	male	2	-0.027027
20161202	extraction	dH2O	1	male	3	0
20161202	extraction	dH2O	1:10	male	1	0.103448
20161202	extraction	dH2O	1:10	male	2	-0.0181818
20161202	extraction	dH2O	1:10	male	3	-0.16129
20161202	extraction	dH2O	1:100	male	1	-0.21519
20161202	extraction	dH2O	1:100	male	2	0.101449
20161202	extraction	dH2O	1:100	male	3	-0.217391
20161202	extraction	dH2O	1:1000	male	1	-0.0689655
20161202	extraction	dH2O	1:1000	male	2	0.152542
20161202	extraction	dH2O	1:1000	male	3	0.027027
20161202	wash	dH2O	1	female	1	0.106383
20161202	wash	dH2O	1	female	2	-0.228571
20161202	wash	dH2O	1	female	3	0.27907
20161202	wash	dH2O	1:10	female	1	0.120879
20161202	wash	dH2O	1:10	female	2	0.04
20161202	wash	dH2O	1:10	female	3	0.0555556
20161202	wash	dH2O	1:100	female	1	0.0632911
20161202	wash	dH2O	1:100	female	2	-0.147059
20161202	wash	dH2O	1:100	female	3	0.0285714
20161202	wash	dH2O	1:1000	female	1	-0.130435
20161202	wash	dH2O	1:1000	female	2	-0.133333
20161202	wash	dH2O	1:1000	female	3	-0.030303
20161202	extraction	dH2O	1	female	1	-0.136364
20161202	extraction	dH2O	1	female	2	-0.0819672
20161202	extraction	dH2O	1	female	3	-0.15493
20161202	extraction	dH2O	1:10	female	1	-0.163636
20161202	extraction	dH2O	1:10	female	2	0.0606061
20161202	extraction	dH2O	1:10	female	3	-0.012987
20161202	extraction	dH2O	1:100	female	1	-0.0847458
20161202	extraction	dH2O	1:100	female	2	0.0384615
20161202	extraction	dH2O	1:100	female	3	-0.288889
20161202	extraction	dH2O	1:1000	female	1	0.0277778
20161202	extraction	dH2O	1:1000	female	2	0.107692
20161202	extraction	dH2O	1:1000	female	3	-0.0123457
20161209	control	EtOH	1	NA	1	-0.0277778
20161209	control	isoamyl alcohol	1:1000	NA	1	-0.15942
20161209	control	1-octanol	1	NA	1	-0.387755
20161209	wash	EtOH	1	male	1	0.0232558
20161209	wash	EtOH	1	male	2	-0.255814
20161209	wash	EtOH	1	male	3	-0.030303
20161209	wash	EtOH	1:10	male	1	-0.135135
20161209	wash	EtOH	1:10	male	2	-0.047619
20161209	wash	EtOH	1:10	male	3	-0.481481
20161209	wash	EtOH	1:100	male	1	-0.0555556
20161209	wash	EtOH	1:100	male	2	0.115385
20161209	wash	EtOH	1:100	male	3	0.0769231
20161209	wash	EtOH	1:1000	male	1	-0.277778
20161209	wash	EtOH	1:1000	male	2	-0.0697674
20161209	wash	EtOH	1:1000	male	3	0.157895
20161209	extraction	EtOH	1	male	1	-0.384615
20161209	extraction	EtOH	1	male	2	-0.16129
20161209	extraction	EtOH	1	male	3	0.025641
20161209	extraction	EtOH	1:10	male	1	0.0731707
20161209	extraction	EtOH	1:10	male	2	0.0232558
20161209	extraction	EtOH	1:10	male	3	0.0222222
20161209	extraction	EtOH	1:100	male	1	-0.227273
20161209	extraction	EtOH	1:100	male	2	-0.170732
20161209	extraction	EtOH	1:100	male	3	-0.3
20161209	extraction	EtOH	1:1000	male	1	-0.183673
20161209	extraction	EtOH	1:1000	male	2	-0.0555556
20161209	extraction	EtOH	1:1000	male	3	-0.1
20161209	wash	EtOH	1	female	1	0.52
20161209	wash	EtOH	1	female	2	0
20161209	wash	EtOH	1	female	3	0.333333
20161209	wash	EtOH	1:10	female	1	0.2
20161209	wash	EtOH	1:10	female	2	-0.103448
20161209	wash	EtOH	1:10	female	3	-0.166667
20161209	wash	EtOH	1:100	female	1	-0.347826
20161209	wash	EtOH	1:100	female	2	0.208333
20161209	wash	EtOH	1:100	female	3	-0.137255
20161209	wash	EtOH	1:1000	female	1	-0.027027
20161209	wash	EtOH	1:1000	female	2	0.333333
20161209	wash	EtOH	1:1000	female	3	-0.35
20161209	extraction	EtOH	1	female	1	-0.372549
20161209	extraction	EtOH	1	female	2	-0.302326
20161209	extraction	EtOH	1	female	3	-0.05
20161209	extraction	EtOH	1:10	female	1	-0.121951
20161209	extraction	EtOH	1:10	female	2	0.142857
20161209	extraction	EtOH	1:10	female	3	0.0769231
20161209	extraction	EtOH	1:100	female	1	-0.0149254
20161209	extraction	EtOH	1:100	female	2	0
20161209	extraction	EtOH	1:100	female	3	0.0869565
20161209	extraction	EtOH	1:1000	female	1	0.0869565
20161209	extraction	EtOH	1:1000	female	2	0.0833333
20161209	extraction	EtOH	1:1000	female	3	0
20161209	control	dH2O	1	NA	1	0.272727
20161209	control	isoamyl alcohol	1:1000	NA	1	0.421053
20161209	control	1-octanol	1	NA	1	-0.208333
20161209	wash	dH2O	1	male	1	0.176471
20161209	wash	dH2O	1	male	2	-0.222222
20161209	wash	dH2O	1	male	3	0.230769
20161209	wash	dH2O	1:10	male	1	0.15
20161209	wash	dH2O	1:10	male	2	-0.294118
20161209	wash	dH2O	1:10	male	3	0.12
20161209	wash	dH2O	1:100	male	1	0
20161209	wash	dH2O	1:100	male	2	0.0909091
20161209	wash	dH2O	1:100	male	3	0.151515
20161209	wash	dH2O	1:1000	male	1	0.354839
20161209	wash	dH2O	1:1000	male	2	-0.0666667
20161209	wash	dH2O	1:1000	male	3	0.0857143
20161209	extraction	dH2O	1	male	1	-0.176471
20161209	extraction	dH2O	1	male	2	-0.333333
20161209	extraction	dH2O	1	male	3	-0.0666667
20161209	extraction	dH2O	1:10	male	1	0.185185
20161209	extraction	dH2O	1:10	male	2	0.395349
20161209	extraction	dH2O	1:10	male	3	0.135135
20161209	extraction	dH2O	1:100	male	1	0.384615
20161209	extraction	dH2O	1:100	male	2	-0.121951
20161209	extraction	dH2O	1:100	male	3	0.2
20161209	extraction	dH2O	1:1000	male	1	0.176471
20161209	extraction	dH2O	1:1000	male	2	-0.157895
20161209	extraction	dH2O	1:1000	male	3	0.157895
20170328	control	dH2O	1	NA	1	-0.138462
20170328	control	isoamyl alcohol	1:1000	NA	1	0.619048
20170328	control	1-octanol	1	NA	1	-0.739837
20170328	wash	dH2O	1	male	1	-0.131313
20170328	wash	dH2O	1	male	2	0.0285714
20170328	wash	dH2O	1	male	3	-0.401709
20170328	wash	dH2O	1:10	male	1	0.00934579
20170328	wash	dH2O	1:10	male	2	0.0555556
20170328	wash	dH2O	1:10	male	3	-0.0721649
20170328	wash	dH2O	1:100	male	1	-0.0333333
20170328	wash	dH2O	1:100	male	2	0.0833333
20170328	wash	dH2O	1:100	male	3	0
20170328	wash	dH2O	1:1000	male	1	-0.100917
20170328	wash	dH2O	1:1000	male	2	-0.157895
20170328	wash	dH2O	1:1000	male	3	-0.026087
20170328	extraction	dH2O	1	male	1	-0.209302
20170328	extraction	dH2O	1	male	2	-0.170732
20170328	extraction	dH2O	1	male	3	-0.253968
20170328	extraction	dH2O	1:10	male	1	0.228571
20170328	extraction	dH2O	1:10	male	2	-0.0909091
20170328	extraction	dH2O	1:10	male	3	-0.0985915
20170328	extraction	dH2O	1:100	male	1	0.136691
20170328	extraction	dH2O	1:100	male	2	0.0947368
20170328	extraction	dH2O	1:100	male	3	-0.0144928
20170328	extraction	dH2O	1:1000	male	1	0.05
20170328	extraction	dH2O	1:1000	male	2	0.032967
20170328	extraction	dH2O	1:1000	male	3	-0.0952381
20170328	wash	dH2O	1	female	1	-0.0810811
20170328	wash	dH2O	1	female	2	0.012987
20170328	wash	dH2O	1	female	3	-0.252174
20170328	wash	dH2O	1:10	female	1	0.0442478
20170328	wash	dH2O	1:10	female	2	0.0681818
20170328	wash	dH2O	1:10	female	3	0.025
20170328	wash	dH2O	1:100	female	1	-0.126761
20170328	wash	dH2O	1:100	female	2	0.148936
20170328	wash	dH2O	1:100	female	3	-0.09375
20170328	wash	dH2O	1:1000	female	1	-0.0447761
20170328	wash	dH2O	1:1000	female	2	-0.138889
20170328	wash	dH2O	1:1000	female	3	0.0434783
20170328	extraction	dH2O	1	female	1	-0.190476
20170328	extraction	dH2O	1	female	2	-0.113043
20170328	extraction	dH2O	1	female	3	0.0204082
20170328	extraction	dH2O	1:10	female	1	0.0638298
20170328	extraction	dH2O	1:10	female	2	-0.105769
20170328	extraction	dH2O	1:10	female	3	-0.105263
20170328	extraction	dH2O	1:100	female	1	0.02
20170328	extraction	dH2O	1:100	female	2	-0.105263
20170328	extraction	dH2O	1:100	female	3	0.038835
20170328	extraction	dH2O	1:1000	female	1	-0.129412
20170328	extraction	dH2O	1:1000	female	2	-0.0738255
20170328	extraction	dH2O	1:1000	female	3	-0.150685
20170330	control	dH2O	1	NA	1	0.1
20170330	control	isoamyl alcohol	1:1000	NA	1	0.98
20170330	control	isoamyl alcohol	1:1000	NA	2	0.83
20170330	control	1-octanol	1	NA	1	-0.96
20170330	control	1-octanol	1	NA	2	-0.81
20170330	wash	DMSO	1	male	1	0.18
20170330	wash	DMSO	1	male	2	0.41
20170330	wash	DMSO	1	male	3	-0.07
20170330	wash	DMSO	1:10	male	1	0.21
20170330	wash	DMSO	1:10	male	2	0.42
20170330	wash	DMSO	1:10	male	3	0.03
20170330	wash	DMSO	1:100	male	1	0.4
20170330	wash	DMSO	1:100	male	2	0.04
20170330	wash	DMSO	1:100	male	3	-0.16
20170330	wash	DMSO	1:1000	male	1	0.13
20170330	wash	DMSO	1:1000	male	2	0.05
20170330	wash	DMSO	1:1000	male	3	-0.17
20170330	extraction	DMSO	1	male	1	-0.43
20170330	extraction	DMSO	1	male	2	-0.06
20170330	extraction	DMSO	1	male	3	0.29
20170330	extraction	DMSO	1:10	male	1	-0.15
20170330	extraction	DMSO	1:10	male	2	0.31
20170330	extraction	DMSO	1:10	male	3	0.41
20170330	extraction	DMSO	1:100	male	1	0.1
20170330	extraction	DMSO	1:100	male	2	0.03
20170330	extraction	DMSO	1:100	male	3	-0.18
20170330	extraction	DMSO	1:1000	male	1	0.23
20170330	extraction	DMSO	1:1000	male	2	0.16
20170330	extraction	DMSO	1:1000	male	3	-0.02
20170330	wash	DMSO	1	female	1	0.01
20170330	wash	DMSO	1	female	2	-0.06
20170330	wash	DMSO	1	female	3	0.07
20170330	wash	DMSO	1:10	female	1	-0.25
20170330	wash	DMSO	1:10	female	2	-0.15
20170330	wash	DMSO	1:10	female	3	-0.07
20170330	wash	DMSO	1:100	female	1	0.37
20170330	wash	DMSO	1:100	female	2	-0.13
20170330	wash	DMSO	1:100	female	3	-0.09
20170330	wash	DMSO	1:1000	female	1	0.06
20170330	wash	DMSO	1:1000	female	2	-0.17
20170330	wash	DMSO	1:1000	female	3	-0.8
20170330	extraction	DMSO	1	female	1	-0.47
20170330	extraction	DMSO	1	female	2	-0.23
20170330	extraction	DMSO	1	female	3	-0.11
20170330	extraction	DMSO	1:10	female	1	0.17
20170330	extraction	DMSO	1:10	female	2	-0.09
20170330	extraction	DMSO	1:10	female	3	0.28
20170330	extraction	DMSO	1:100	female	1	0.01
20170330	extraction	DMSO	1:100	female	2	-0.27
20170330	extraction	DMSO	1:100	female	3	-0.13
20170330	extraction	DMSO	1:1000	female	1	0.35
20170330	extraction	DMSO	1:1000	female	2	-0.28
20170330	extraction	DMSO	1:1000	female	3	-0.25
20170331	control	EtOH	1	NA	1	0.0864198
20170331	control	isoamyl alcohol	1:1000	NA	1	0.8
20170331	control	1-octanol	1	NA	1	-0.876923
20170331	extraction	EtOH	1	male	1	0.0136986
20170331	extraction	EtOH	1	male	2	-0.0833333
20170331	extraction	EtOH	1	male	3	0.368421
20170331	extraction	EtOH	1:10	male	1	0.166667
20170331	extraction	EtOH	1:10	male	2	-0.0384615
20170331	extraction	EtOH	1:10	male	3	-0.12
20170331	extraction	EtOH	1:100	male	1	-0.0619469
20170331	extraction	EtOH	1:100	male	2	0.111111
20170331	extraction	EtOH	1:100	male	3	-0.0549451
20170331	extraction	EtOH	1:1000	male	1	0.102041
20170331	extraction	EtOH	1:1000	male	2	-0.0769231
20170331	extraction	EtOH	1:1000	male	3	-0.0909091
20170331	extraction	EtOH	1	female	1	0.0909091
20170331	extraction	EtOH	1	female	2	0.116279
20170331	extraction	EtOH	1	female	3	-0.168831
20170331	extraction	EtOH	1:10	female	1	-0.108434
20170331	extraction	EtOH	1:10	female	2	0.252747
20170331	extraction	EtOH	1:10	female	3	0.142857
20170331	extraction	EtOH	1:100	female	1	0.142857
20170331	extraction	EtOH	1:100	female	2	0.0612245
20170331	extraction	EtOH	1:100	female	3	-0.309524
20170331	extraction	EtOH	1:1000	female	1	0.111111
20170331	extraction	EtOH	1:1000	female	2	0.0833333
20170331	extraction	EtOH	1:1000	female	3	-0.217391
20170331	control	EtOH	1	NA	1	0.0416667
20170331	control	isoamyl alcohol	1:1000	NA	1	0.84127
20170331	control	1-octanol	1	NA	1	-0.666667
20170331	extraction	DMSO	1	male	1	-0.139241
20170331	extraction	DMSO	1	male	2	-0.35
20170331	extraction	DMSO	1	male	3	-0.263158
20170331	extraction	DMSO	1:10	male	1	0.0707071
20170331	extraction	DMSO	1:10	male	2	0.0940171
20170331	extraction	DMSO	1:10	male	3	-0.0485437
20170331	extraction	DMSO	1:100	male	1	-0.0909091
20170331	extraction	DMSO	1:100	male	2	-0.235294
20170331	extraction	DMSO	1:100	male	3	-0.0989011
20170331	extraction	DMSO	1:1000	male	1	0.315315
20170331	extraction	DMSO	1:1000	male	2	0.108696
20170331	extraction	DMSO	1:1000	male	3	0.079646
20170331	extraction	DMSO	1	female	1	-0.0549451
20170331	extraction	DMSO	1	female	2	-0.136364
20170331	extraction	DMSO	1	female	3	-0.223529
20170331	extraction	DMSO	1:10	female	1	0.15625
20170331	extraction	DMSO	1:10	female	2	0.176471
20170331	extraction	DMSO	1:10	female	3	-0.35
20170331	extraction	DMSO	1:100	female	1	-0.173913
20170331	extraction	DMSO	1:100	female	2	0.012987
20170331	extraction	DMSO	1:100	female	3	0.220339
20170331	extraction	DMSO	1:1000	female	1	-0.0927835
20170331	extraction	DMSO	1:1000	female	2	0.047619
20170331	extraction	DMSO	1:1000	female	3	-0.0222222
20170404	control	DMSO	1	NA	1	-0.03
20170404	control	isoamyl alcohol	1:1000	NA	1	0.78
20170404	control	1-octanol	1	NA	1	-0.83
20170404	wash	DMSO	1	female	1	0.12
20170404	wash	DMSO	1	female	2	-0.17
20170404	wash	DMSO	1	female	3	-0.04
20170404	wash	DMSO	1:10	female	1	-0.1
20170404	wash	DMSO	1:10	female	2	0.01
20170404	wash	DMSO	1:10	female	3	-0.07
20170404	wash	DMSO	1:100	female	1	-0.01
20170404	wash	DMSO	1:100	female	2	0
20170404	wash	DMSO	1:100	female	3	-0.25
20170404	wash	DMSO	1:1000	female	1	0.07
20170404	wash	DMSO	1:1000	female	2	-0.08
20170404	wash	DMSO	1:1000	female	3	-0.01
