## Supplemental Table 2 for "*Caenorhabditis elegans* nematodes are not attracted to the terrestrial isopod *Porcellio scaber*"

### Sheet: Sheet1
Date	extraction_wash	solvent	concentration	isopod_sex	replicate	CI
20170414	control	EtOH	1	NA	1	0.025641
20170414	control	isoamyl alcohol	1:1000	NA	1	0.61194
20170414	control	1-octanol	1	NA	1	-0.740741
20170414	wash	EtOH	1	male	1	0.0833333
20170414	wash	EtOH	1	male	2	0.220779
20170414	wash	EtOH	1	male	3	0.173333
20170414	wash	EtOH	1:10	male	1	0.0243902
20170414	wash	EtOH	1:10	male	2	0.111111
20170414	wash	EtOH	1:10	male	3	0.295238
20170414	wash	EtOH	1:100	male	1	-0.037037
20170414	wash	EtOH	1:100	male	2	-0.123288
20170414	wash	EtOH	1:100	male	3	0.0238095
20170414	wash	EtOH	1:1000	male	1	-0.0606061
20170414	wash	EtOH	1:1000	male	2	-0.148148
20170414	wash	EtOH	1:1000	male	3	-0.0731707
20170414	wash	EtOH	1	female	1	0.12381
20170414	wash	EtOH	1	female	2	0.290323
20170414	wash	EtOH	1	female	3	0.0891089
20170414	wash	EtOH	1:10	female	1	0.12
20170414	wash	EtOH	1:10	female	2	0.189873
20170414	wash	EtOH	1:10	female	3	0.214286
20170414	wash	EtOH	1:100	female	1	0.0638298
20170414	wash	EtOH	1:100	female	2	0.176471
20170414	wash	EtOH	1:100	female	3	0.5
20170414	wash	EtOH	1:1000	female	1	-0.170732
20170414	wash	EtOH	1:1000	female	2	-0.025
20170414	wash	EtOH	1:1000	female	3	0.0103093
20170414	control	DMSO	1	NA	1	0.387387
20170414	control	isoamyl alcohol	1:1000	NA	1	0.703704
20170414	wash	DMSO	1	male	1	-0.263158
20170414	wash	DMSO	1	male	2	-0.341772
20170414	wash	DMSO	1	male	3	-0.185185
20170414	wash	DMSO	1:10	male	1	-0.361111
20170414	wash	DMSO	1:10	male	2	-0.333333
20170414	wash	DMSO	1:10	male	3	-0.306667
20170414	wash	DMSO	1:100	male	1	-0.5
20170414	wash	DMSO	1:100	male	2	-0.381818
20170414	wash	DMSO	1:100	male	3	-0.333333
20170414	wash	DMSO	1:1000	male	1	-0.401869
20170414	wash	DMSO	1:1000	male	2	-0.308411
20170414	wash	DMSO	1:1000	male	3	-0.381818
20170414	wash	DMSO	1	female	1	-0.0555556
20170414	wash	DMSO	1	female	2	0.140351
20170414	wash	DMSO	1	female	3	-0.292308
20170414	wash	DMSO	1:10	female	1	0.0273973
20170414	wash	DMSO	1:10	female	2	0.145631
20170414	wash	DMSO	1:10	female	3	0.25
20170414	wash	DMSO	1:100	female	1	-0.2
20170414	wash	DMSO	1:100	female	2	-0.0652174
20170414	wash	DMSO	1:100	female	3	0.079646
20170414	wash	DMSO	1:1000	female	1	-0.0588235
20170414	wash	DMSO	1:1000	female	2	-0.02
20170414	wash	DMSO	1:1000	female	3	-0.0294118
20170418	control	EtOH	1	NA	1	-0.160494
20170418	control	isoamyl alcohol	1:1000	NA	1	0.657143
20170418	control	1-octanol	1	NA	1	-1
20170418	wash	EtOH	1	male	1	-0.333333
20170418	wash	EtOH	1	male	2	-0.37931
20170418	wash	EtOH	1	male	3	-0.2
20170418	wash	EtOH	1:10	male	1	-0.133333
20170418	wash	EtOH	1:10	male	2	-0.128205
20170418	wash	EtOH	1:10	male	3	-0.235294
20170418	wash	EtOH	1:100	male	1	-0.217391
20170418	wash	EtOH	1:100	male	2	0.130435
20170418	wash	EtOH	1:100	male	3	-0.04
20170418	wash	EtOH	1:1000	male	1	-0.0625
20170418	wash	EtOH	1:1000	male	2	-0.027027
20170418	wash	EtOH	1:1000	male	3	0.136364
20170418	wash	EtOH	1	female	1	-0.15
20170418	wash	EtOH	1	female	2	0.0285714
20170418	wash	EtOH	1	female	3	-0.285714
20170418	wash	EtOH	1:10	female	1	-0.0731707
20170418	wash	EtOH	1:10	female	2	0.133333
20170418	wash	EtOH	1:10	female	3	0.1875
20170418	wash	EtOH	1:100	female	1	-0.153846
20170418	wash	EtOH	1:100	female	2	-0.153846
20170418	wash	EtOH	1:100	female	3	0.0309278
20170418	wash	EtOH	1:1000	female	1	0.05
20170418	wash	EtOH	1:1000	female	2	-0.135135
20170418	wash	EtOH	1:1000	female	3	0.0666667
20170418	control	dH2O	1	NA	1	0.0769231
20170418	control	isoamyl alcohol	1:1000	NA	1	0.538462
20170418	control	1-octanol	1	NA	1	-1
20170418	wash	dH2O	1	male	1	-0.0731707
20170418	wash	dH2O	1	male	2	-0.142857
20170418	wash	dH2O	1	male	3	0.1
20170418	wash	dH2O	1:10	male	1	-0.136364
20170418	wash	dH2O	1:10	male	2	-0.241379
20170418	wash	dH2O	1:10	male	3	-0.142857
20170418	wash	dH2O	1:100	male	1	-0.04
20170418	wash	dH2O	1:100	male	2	-0.428571
20170418	wash	dH2O	1:100	male	3	0.142857
20170418	wash	dH2O	1:1000	male	1	-0.125
20170418	wash	dH2O	1:1000	male	2	-0.0344828
20170418	wash	dH2O	1:1000	male	3	0.111111
20170418	wash	dH2O	1	female	1	-0.306122
20170418	wash	dH2O	1	female	2	0.04
20170418	wash	dH2O	1	female	3	-0.578947
20170418	wash	dH2O	1:10	female	1	-0.2
20170418	wash	dH2O	1:10	female	2	-0.111111
20170418	wash	dH2O	1:10	female	3	-0.230769
20170418	wash	dH2O	1:100	female	1	0.0638298
20170418	wash	dH2O	1:100	female	2	-0.217391
20170418	wash	dH2O	1:100	female	3	0
20170418	wash	dH2O	1:1000	female	1	-0.173913
20170418	wash	dH2O	1:1000	female	2	-0.418182
20170418	wash	dH2O	1:1000	female	3	0.151515
20170421	control	DMSO	1	NA	1	-0.116279
20170421	control	isoamyl alcohol	1:1000	NA	1	0.557895
20170421	control	1-octanol	1	NA	1	-0.515789
20170421	wash	DMSO	1	male	1	-0.0769231
20170421	wash	DMSO	1	male	2	-0.032967
20170421	wash	DMSO	1	male	3	-0.277778
20170421	wash	DMSO	1:10	male	1	-0.140625
20170421	wash	DMSO	1:10	male	2	0.107143
20170421	wash	DMSO	1:10	male	3	0.0983607
20170421	wash	DMSO	1:100	male	1	-0.116279
20170421	wash	DMSO	1:100	male	2	0.172414
20170421	wash	DMSO	1:100	male	3	-0.0909091
20170421	wash	DMSO	1:1000	male	1	-0.0816327
20170421	wash	DMSO	1:1000	male	2	-0.0123457
20170421	wash	DMSO	1:1000	male	3	0.206897
20170421	wash	DMSO	1	female	1	0.0333333
20170421	wash	DMSO	1	female	2	-0.137255
20170421	wash	DMSO	1	female	3	0.0909091
20170421	wash	DMSO	1:10	female	1	-0.0990991
20170421	wash	DMSO	1:10	female	2	-0.0638298
20170421	wash	DMSO	1:10	female	3	0.0534351
20170421	wash	DMSO	1:100	female	1	-0.00854701
20170421	wash	DMSO	1:100	female	2	-0.180723
20170421	wash	DMSO	1:100	female	3	0.00884956
20170421	wash	DMSO	1:1000	female	1	-0.119048
20170421	wash	DMSO	1:1000	female	2	0.12
20170421	wash	DMSO	1:1000	female	3	-0.204082
20170421	control	dH2O	1	NA	1	0.08
20170421	control	isoamyl alcohol	1:1000	NA	1	0.11
20170421	control	1-octanol	1	NA	1	-0.76
20170421	wash	dH2O	1	male	1	-0.07
20170421	wash	dH2O	1	male	2	-0.02
20170421	wash	dH2O	1	male	3	0.01
20170421	wash	dH2O	1:10	male	1	0.02
20170421	wash	dH2O	1:10	male	2	-0.27
20170421	wash	dH2O	1:10	male	3	-0.15
20170421	wash	dH2O	1:100	male	1	-0.07
20170421	wash	dH2O	1:100	male	2	-0.13
20170421	wash	dH2O	1:100	male	3	-0.17
20170421	wash	dH2O	1:1000	male	1	-0.18
20170421	wash	dH2O	1:1000	male	2	0.08
20170421	wash	dH2O	1:1000	male	3	0.04
20170421	wash	dH2O	1	female	1	-0.0574713
20170421	wash	dH2O	1	female	2	-0.324675
20170421	wash	dH2O	1	female	3	-0.384615
20170421	wash	dH2O	1:10	female	1	-0.037037
20170421	wash	dH2O	1:10	female	2	0
20170421	wash	dH2O	1:10	female	3	0.0252101
20170421	wash	dH2O	1:100	female	1	0.0298507
20170421	wash	dH2O	1:100	female	2	0.175258
20170421	wash	dH2O	1:100	female	3	-0.0181818
20170421	wash	dH2O	1:1000	female	1	0.119266
20170421	wash	dH2O	1:1000	female	2	0.126437
20170421	wash	dH2O	1:1000	female	3	0.00917431
20170425	control	EtOH	1	NA	1	0.142857
20170425	control	isoamyl alcohol	1:1000	NA	1	0.666667
20170425	control	1-octanol	1	NA	1	-0.555556
20170425	wash	EtOH	1	male	1	-0.133333
20170425	wash	EtOH	1	male	2	-0.0731707
20170425	wash	EtOH	1	male	3	-0.259259
20170425	wash	EtOH	1:10	male	1	-0.2
20170425	wash	EtOH	1:10	male	2	0.166667
20170425	wash	EtOH	1:10	male	3	0.107692
20170425	wash	EtOH	1:100	male	1	-0.125
20170425	wash	EtOH	1:100	male	2	-0.0638298
20170425	wash	EtOH	1:100	male	3	-0.0144928
20170425	wash	EtOH	1:1000	male	1	0.0967742
20170425	wash	EtOH	1:1000	male	2	-0.121212
20170425	wash	EtOH	1:1000	male	3	-0.0526316
20170425	wash	EtOH	1	female	1	0.0571429
20170425	wash	EtOH	1	female	2	-0.173333
20170425	wash	EtOH	1	female	3	0.393939
20170425	wash	EtOH	1:10	female	1	0
20170425	wash	EtOH	1:10	female	2	0.0566038
20170425	wash	EtOH	1:10	female	3	-0.164179
20170425	wash	EtOH	1:100	female	1	0.223881
20170425	wash	EtOH	1:100	female	2	0.16129
20170425	wash	EtOH	1:100	female	3	0.0724638
20170425	wash	EtOH	1:1000	female	1	0.135802
20170425	wash	EtOH	1:1000	female	2	-0.108696
20170425	wash	EtOH	1:1000	female	3	0.9375
20170425	control	DMSO	1	NA	1	0.0625
20170425	control	isoamyl alcohol	1:1000	NA	1	0.235955
20170425	control	1-octanol	1	NA	1	-0.777778
20170425	wash	DMSO	1	male	1	-0.0175439
20170425	wash	DMSO	1	male	2	0
20170425	wash	DMSO	1	male	3	-0.183673
20170425	wash	DMSO	1:10	male	1	-0.121951
20170425	wash	DMSO	1:10	male	2	-0.015873
20170425	wash	DMSO	1:10	male	3	-0.542857
20170425	wash	DMSO	1:100	male	1	0.0909091
20170425	wash	DMSO	1:100	male	2	-0.357143
20170425	wash	DMSO	1:100	male	3	-0.0309278
20170425	wash	DMSO	1:1000	male	1	0
20170425	wash	DMSO	1:1000	male	2	-0.0491803
20170425	wash	DMSO	1:1000	male	3	0.05
20170425	wash	DMSO	1	female	1	-0.228571
20170425	wash	DMSO	1	female	2	0.0684932
20170425	wash	DMSO	1	female	3	-0.469388
20170425	wash	DMSO	1:10	female	1	0.324324
20170425	wash	DMSO	1:10	female	2	-0.05
20170425	wash	DMSO	1:10	female	3	-0.25
20170425	wash	DMSO	1:100	female	1	-0.0416667
20170425	wash	DMSO	1:100	female	2	-0.127273
20170425	wash	DMSO	1:100	female	3	0
20170425	wash	DMSO	1:1000	female	1	-0.155556
20170425	wash	DMSO	1:1000	female	2	0.108911
20170425	wash	DMSO	1:1000	female	3	-0.210526
20170428	control	dH2O	1	NA	1	-0.238095
20170428	control	isoamyl alcohol	1:1000	NA	1	0.423077
20170428	control	1-octanol	1	NA	1	-0.73913
20170428	wash	dH2O	1	male	1	-0.0769231
20170428	wash	dH2O	1	male	2	0.354839
20170428	wash	dH2O	1	male	3	-0.0693069
20170428	wash	dH2O	1:10	male	1	-0.103448
20170428	wash	dH2O	1:10	male	2	-0.428571
20170428	wash	dH2O	1:10	male	3	-0.0243902
20170428	wash	dH2O	1:100	male	1	-0.219512
20170428	wash	dH2O	1:100	male	2	-0.192982
20170428	wash	dH2O	1:100	male	3	-0.133333
20170428	wash	dH2O	1:1000	male	1	-0.1875
20170428	wash	dH2O	1:1000	male	2	-0.381818
20170428	wash	dH2O	1:1000	male	3	-0.0731707
20170428	wash	dH2O	1	female	1	0.0285714
20170428	wash	dH2O	1	female	2	0.136364
20170428	wash	dH2O	1	female	3	0.0909091
20170428	wash	dH2O	1:10	female	1	0.3125
20170428	wash	dH2O	1:10	female	2	-0.28
20170428	wash	dH2O	1:10	female	3	-0.16129
20170428	wash	dH2O	1:100	female	1	0.272727
20170428	wash	dH2O	1:100	female	2	0.0163934
20170428	wash	dH2O	1:100	female	3	0.0704225
20170428	wash	dH2O	1:1000	female	1	-0.222222
20170428	wash	dH2O	1:1000	female	2	0
20170428	wash	dH2O	1:1000	female	3	-0.2
