## Supplemental Table 3 for "*Caenorhabditis elegans* nematodes are not attracted to the terrestrial isopod *Porcellio scaber*"

### Sheet: Sheet1
Date	extraction_wash	solvent	concentration	isopod_sex	replicate	CI	worm_strain	total_scored
20171020	control	EtOH	1	NA	1	0	N2	14
20171020	control	DMSO	1	NA	1	0	N2	14
20171020	control	dH2O	1	NA	1	-0.05	N2	40
20171020	control	isoamyl alcohol	1:1000	NA	1	0.555556	N2	18
20171020	control	1-octanol	1	NA	1	-0.391304	N2	23
20171020	wash	EtOH	1	male	1	0.0666667	N2	30
20171020	wash	EtOH	1:10	male	1	-0.130435	N2	23
20171020	wash	EtOH	1:100	male	1	0.6	N2	10
20171020	wash	EtOH	1:1000	male	1	-0.411765	N2	17
20171020	wash	DMSO	1	male	1	-0.0909091	N2	33
20171020	wash	DMSO	1:10	male	1	0.2	N2	20
20171020	wash	DMSO	1:100	male	1	-0.5	N2	8
20171020	wash	DMSO	1:1000	male	1	-0.142857	N2	7
20171020	wash	dH2O	1	male	1	-0.5	N2	4
20171020	wash	dH2O	1:10	male	1	-0.111111	N2	18
20171020	wash	dH2O	1:100	male	1	0	N2	14
20171020	wash	dH2O	1:1000	male	1	0.259259	N2	27
20171020	wash	EtOH	1	female	1	0.0434783	N2	23
20171020	wash	EtOH	1:10	female	1	-0.225806	N2	31
20171020	wash	EtOH	1:100	female	1	-0.263158	N2	19
20171020	wash	EtOH	1:1000	female	1	0	N2	10
20171020	wash	DMSO	1	female	1	0.230769	N2	13
20171020	wash	DMSO	1:10	female	1	-0.333333	N2	9
20171020	wash	DMSO	1:100	female	1	0.333333	N2	3
20171020	wash	DMSO	1:1000	female	1	-0.275862	N2	58
20171020	wash	dH2O	1	female	1	0.027027	N2	37
20171020	wash	dH2O	1:10	female	1	-0.25	N2	16
20171020	wash	dH2O	1:100	female	1	0.142857	N2	28
20171020	wash	dH2O	1:1000	female	1	-0.0833333	N2	24
20171020	control	EtOH	1	NA	1	-0.230769	PB306	13
20171020	control	DMSO	1	NA	1	-0.217391	PB306	23
20171020	control	dH2O	1	NA	1	0.0810811	PB306	37
20171020	control	isoamyl alcohol	1:1000	NA	1	0.190476	PB306	42
20171020	control	1-octanol	1	NA	1	-0.692308	PB306	13
20171020	wash	EtOH	1	male	NA	NA	PB306	0
20171020	wash	EtOH	1:10	male	NA	NA	PB306	0
20171020	wash	EtOH	1:100	male	1	0.1	PB306	20
20171020	wash	EtOH	1:1000	male	1	0.304348	PB306	23
20171020	wash	DMSO	1	male	1	0.130435	PB306	46
20171020	wash	DMSO	1:10	male	1	-0.466667	PB306	15
20171020	wash	DMSO	1:100	male	1	-0.444444	PB306	18
20171020	wash	DMSO	1:1000	male	1	0.166667	PB306	12
20171020	wash	dH2O	1	male	1	-0.333333	PB306	27
20171020	wash	dH2O	1:10	male	1	0.153846	PB306	26
20171020	wash	dH2O	1:100	male	1	0.25	PB306	16
20171020	wash	dH2O	1:1000	male	1	-0.333333	PB306	21
20171020	wash	EtOH	1	female	1	-0.0322581	PB306	31
20171020	wash	EtOH	1:10	female	1	0.461538	PB306	26
20171020	wash	EtOH	1:100	female	1	-0.0909091	PB306	55
20171020	wash	EtOH	1:1000	female	1	-0.0967742	PB306	31
20171020	wash	DMSO	1	female	1	0.142857	PB306	7
20171020	wash	DMSO	1:10	female	1	-1	PB306	2
20171020	wash	DMSO	1:100	female	1	-0.047619	PB306	21
20171020	wash	DMSO	1:1000	female	1	-0.714286	PB306	7
20171020	wash	dH2O	1	female	1	-0.533333	PB306	30
20171020	wash	dH2O	1:10	female	1	-0.388889	PB306	36
20171020	wash	dH2O	1:100	female	1	0	PB306	16
20171020	wash	dH2O	1:1000	female	1	0.166667	PB306	12
20171025	control	EtOH	1	NA	2	0	N2	18
20171025	control	DMSO	1	NA	2	0.428571	N2	7
20171025	control	dH2O	1	NA	2	0	N2	4
20171025	control	isoamyl alcohol	1:1000	NA	2	1	N2	8
20171025	control	1-octanol	1	NA	2	-0.473684	N2	19
20171025	wash	EtOH	1	male	2	0	N2	4
20171025	wash	EtOH	1:10	male	2	-0.2	N2	5
20171025	wash	EtOH	1:100	male	2	1	N2	1
20171025	wash	EtOH	1:1000	male	2	0.333333	N2	3
20171025	wash	DMSO	1	male	2	0	N2	21
20171025	wash	DMSO	1:10	male	2	0.2	N2	5
20171025	wash	DMSO	1:100	male	2	0	N2	10
20171025	wash	DMSO	1:1000	male	2	-0.176471	N2	17
20171025	wash	dH2O	1	male	2	1	N2	1
20171025	wash	dH2O	1:10	male	2	0.333333	N2	6
20171025	wash	dH2O	1:100	male	2	0.5	N2	4
20171025	wash	dH2O	1:1000	male	NA	NA	N2	0
20171025	wash	EtOH	1	female	2	0	N2	6
20171025	wash	EtOH	1:10	female	2	-1	N2	1
20171025	wash	EtOH	1:100	female	2	0.2	N2	5
20171025	wash	EtOH	1:1000	female	2	-1	N2	3
20171025	wash	DMSO	1	female	2	-0.0588235	N2	17
20171025	wash	DMSO	1:10	female	2	-1	N2	1
20171025	wash	DMSO	1:100	female	2	1	N2	4
20171025	wash	DMSO	1:1000	female	2	0	N2	4
20171025	wash	dH2O	1	female	2	-0.5	N2	8
20171025	wash	dH2O	1:10	female	2	-1	N2	2
20171025	wash	dH2O	1:100	female	2	0	N2	8
20171025	wash	dH2O	1:1000	female	NA	NA	N2	0
20171025	control	EtOH	1	NA	2	0.0434783	PB306	23
20171025	control	DMSO	1	NA	2	0.0833333	PB306	24
20171025	control	dH2O	1	NA	2	-0.217391	PB306	23
20171025	control	isoamyl alcohol	1:1000	NA	2	-0.428571	PB306	7
20171025	control	1-octanol	1	NA	2	-1	PB306	10
20171025	wash	EtOH	1	male	1	-1	PB306	4
20171025	wash	EtOH	1:10	male	1	-1	PB306	2
20171025	wash	EtOH	1:100	male	2	0	PB306	2
20171025	wash	EtOH	1:1000	male	2	-1	PB306	1
20171025	wash	DMSO	1	male	2	0.0909091	PB306	11
20171025	wash	DMSO	1:10	male	2	-0.333333	PB306	9
20171025	wash	DMSO	1:100	male	2	0	PB306	20
20171025	wash	DMSO	1:1000	male	NA	NA	PB306	0
20171025	wash	dH2O	1	male	2	1	PB306	2
20171025	wash	dH2O	1:10	male	NA	NA	PB306	0
20171025	wash	dH2O	1:100	male	NA	NA	PB306	0
20171025	wash	dH2O	1:1000	male	NA	NA	PB306	0
20171025	wash	EtOH	1	female	2	-0.5	PB306	8
20171025	wash	EtOH	1:10	female	2	0	PB306	8
20171025	wash	EtOH	1:100	female	2	-0.333333	PB306	6
20171025	wash	EtOH	1:1000	female	2	-0.2	PB306	5
20171025	wash	DMSO	1	female	2	-0.428571	PB306	14
20171025	wash	DMSO	1:10	female	2	-0.647059	PB306	17
20171025	wash	DMSO	1:100	female	2	-0.454545	PB306	11
20171025	wash	DMSO	1:1000	female	2	-0.454545	PB306	11
20171025	wash	dH2O	1	female	2	0	PB306	12
20171025	wash	dH2O	1:10	female	2	0.0769231	PB306	13
20171025	wash	dH2O	1:100	female	2	0	PB306	6
20171025	wash	dH2O	1:1000	female	2	-0.6	PB306	5
20171102	control	dH2O	1	NA	3	0.047619	N2	21
20171102	control	isoamyl alcohol	1:1000	NA	3	-0.333333	N2	9
20171102	control	1-octanol	1	NA	3	-0.571429	N2	14
20171102	wash	dH2O	1	male	3	-0.5	N2	8
20171102	wash	dH2O	1:10	male	3	-0.538462	N2	13
20171102	wash	dH2O	1:100	male	3	0.3	N2	20
20171102	wash	dH2O	1:1000	male	2	-1	N2	5
20171102	wash	dH2O	1:1000	male	3	0.142857	N2	7
20171102	wash	dH2O	1	female	3	0	N2	6
20171102	wash	dH2O	1:10	female	3	-0.230769	N2	13
20171102	wash	dH2O	1:100	female	3	0.666667	N2	6
20171102	wash	dH2O	1:1000	female	2	0	N2	6
20171102	wash	dH2O	1:1000	female	3	-0.6	N2	5
20171102	control	dH2O	1	NA	3	0	PB306	6
20171102	control	isoamyl alcohol	1:1000	NA	3	0.333333	PB306	12
20171102	control	1-octanol	1	NA	3	-0.6	PB306	5
20171102	wash	dH2O	1	male	3	-0.230769	PB306	39
20171102	wash	dH2O	1:10	male	2	-0.111111	PB306	18
20171102	wash	dH2O	1:10	male	3	-0.692308	PB306	13
20171102	wash	dH2O	1:100	male	2	-0.666667	PB306	6
20171102	wash	dH2O	1:100	male	3	-0.2	PB306	5
20171102	wash	dH2O	1:1000	male	2	-0.142857	PB306	14
20171102	wash	dH2O	1:1000	male	3	-0.571429	PB306	14
20171102	wash	dH2O	1	female	3	-0.2	PB306	20
20171102	wash	dH2O	1:10	female	3	0	PB306	6
20171102	wash	dH2O	1:100	female	3	-0.111111	PB306	9
20171102	wash	dH2O	1:1000	female	3	0	PB306	6
20171109	control	EtOH	1	NA	3	-0.2	N2	5
20171109	control	DMSO	1	NA	3	0.333333	N2	6
20171109	control	isoamyl alcohol	1:1000	NA	3	0.25	N2	8
20171109	control	1-octanol	1	NA	3	-1	N2	3
20171109	wash	EtOH	1	male	3	0.2	N2	5
20171109	wash	EtOH	1:10	male	3	0	N2	14
20171109	wash	EtOH	1:100	male	3	-0.0909091	N2	11
20171109	wash	EtOH	1:1000	male	3	-0.333333	N2	3
20171109	wash	DMSO	1	male	3	0.0666667	N2	15
20171109	wash	DMSO	1:10	male	3	-0.04	N2	50
20171109	wash	DMSO	1:100	male	3	0.0588235	N2	17
20171109	wash	DMSO	1:1000	male	3	0.285714	N2	14
20171109	wash	EtOH	1	female	3	0	N2	12
20171109	wash	EtOH	1:10	female	3	0.0434783	N2	23
20171109	wash	EtOH	1:100	female	3	-0.142857	N2	7
20171109	wash	EtOH	1:1000	female	3	-0.333333	N2	6
20171109	wash	DMSO	1	female	3	-0.2	N2	5
20171109	wash	DMSO	1:10	female	3	-0.04	N2	25
20171109	wash	DMSO	1:100	female	3	0.6	N2	5
20171109	wash	DMSO	1:1000	female	3	0.6	N2	5
20171109	control	EtOH	1	NA	3	-0.111111	PB306	9
20171109	control	DMSO	1	NA	3	0.2	PB306	5
20171109	control	isoamyl alcohol	1:1000	NA	3	0.333333	PB306	3
20171109	control	1-octanol	1	NA	3	-1	PB306	5
20171109	wash	EtOH	1	male	2	-0.0833333	PB306	24
20171109	wash	EtOH	1	male	3	-0.310345	PB306	29
20171109	wash	EtOH	1:10	male	2	0.0909091	PB306	11
20171109	wash	EtOH	1:10	male	3	0	PB306	18
20171109	wash	EtOH	1:100	male	3	-0.0666667	PB306	15
20171109	wash	EtOH	1:1000	male	3	0.142857	PB306	7
20171109	wash	DMSO	1	male	3	-0.391304	PB306	23
20171109	wash	DMSO	1:10	male	3	-0.0909091	PB306	22
20171109	wash	DMSO	1:100	male	3	0	PB306	2
20171109	wash	DMSO	1:1000	male	2	-0.333333	PB306	15
20171109	wash	DMSO	1:1000	male	3	-0.428571	PB306	21
20171109	wash	EtOH	1	female	3	0.428571	PB306	7
20171109	wash	EtOH	1:10	female	3	-0.333333	PB306	3
20171109	wash	EtOH	1:100	female	3	0.538462	PB306	13
20171109	wash	EtOH	1:1000	female	3	-0.2	PB306	15
20171109	wash	DMSO	1	female	3	0.0588235	PB306	17
20171109	wash	DMSO	1:10	female	3	-0.0769231	PB306	13
20171109	wash	DMSO	1:100	female	3	-0.0909091	PB306	11
20171109	wash	DMSO	1:1000	female	3	-0.25	PB306	8
