## Supplemental Table 5 for "*Caenorhabditis elegans* nematodes are not attracted to the terrestrial isopod *Porcellio scaber*"

### Sheet: Sheet 1
Strain	Solvent	Comparison	Test	p value
N2	DMSO	Control vs. Female	Tukey HSD	1
N2	DMSO	Control vs. Male	Tukey HSD	1
N2	dH2O	Control vs. Female	Tukey HSD	1
N2	dH2O	Control vs. Male	Tukey HSD	1
N2	Ethanol	Control vs. Female	Tukey HSD	1
N2	Ethanol	Control vs. Male	Tukey HSD	0.45
PB306	DMSO	Control vs. Female	Tukey HSD	1
PB306	DMSO	Control vs. Male	Tukey HSD	0.3
PB306	dH2O	Control vs. Female	Tukey HSD	1
PB306	dH2O	Control vs. Male	Tukey HSD	1
PB306	Ethanol	Control vs. Female	Tukey HSD	1
PB306	Ethanol	Control vs. Male	Tukey HSD	1
N2	DMSO	Dauers - Control vs. Female	Tukey HSD	0.6
N2	DMSO	Dauers - Control vs. Male	Tukey HSD	0.8
N2	dH2O	Dauers - Control vs. Female	Tukey HSD	1
N2	dH2O	Dauers - Control vs. Male	Tukey HSD	1
N2	Ethanol	Dauers - Control vs. Female	Tukey HSD	0.91
N2	Ethanol	Dauers - Control vs. Male	Tukey HSD	0.49
PB306	DMSO	Dauers - Control vs. Female	Tukey HSD	1
PB306	DMSO	Dauers - Control vs. Male	Tukey HSD	1
PB306	dH2O	Dauers - Control vs. Female	Tukey HSD	1
PB306	dH2O	Dauers - Control vs. Male	Tukey HSD	1
PB306	Ethanol	Dauers - Control vs. Female	Tukey HSD	1
PB306	Ethanol	Dauers - Control vs. Male	Tukey HSD	1
N2	NA	Strain CI vs. a CI of 0	t-test	0.49
PB306	NA	Strain CI vs. a CI of 0	t-test	0.15
